# Testing the basic tenet of the molecular clock and neutral theory by using ancient proteomes

**DOI:** 10.1101/821736

**Authors:** Tiantian Liu, Shi Huang

## Abstract

Early research on orthologous protein sequence comparisons by Margoliash in 1963 discovered the astonishing phenomenon of genetic equidistance, which has inspired the *ad hoc* interpretation known as the molecular clock. Kimura then developed the neutral theory and claimed the molecular clock as its best evidence. However, subsequent studies over the years have largely invalidated the universal molecular clock. Yet, a watered down version of the molecular clock and the neutral theory still reigns as the default model for phylogenetic inferences. The seemingly obvious tenet of the molecular clock on evolutionary time scales remains to be established by using ancient sequences: the longer the time of evolutionary divergence, the larger the genetic distance. We here analyzed the recently published Early Pleistocene enamel proteome from Dmanisi and found that ancient proteins were not closer to an outgroup than their orthologs from the extant sister species were. Together with a previous study, the combined results showed that most ancient proteins were in fact more distant to the outgroup. The results are unexpected from the molecular clock but fully predicted by the notion that genetic distances or diversities are largely at optimum saturation levels as described by the maximum genetic diversity (MGD) theory.
