## Supplemental Table S1 for "Testing the basic tenet of the molecular clock and neutral theory by using ancient proteomes"

### Sheet: Sheet1
Supplementary Table 1. Identities to human as the outgroup
Sample	Protein	Peptide sequences	Length	Identities to human
				Ancient	Present day
16632	ALB	DDHPNLPKL-KPEPD	15	10	10
		VFDQFTPLVEEP	12	10	10
	ALB.all		27	20	20
	AMELX	LPPHPGHPGYLNFSYEVLTPLKWYQSLLRQPYTSYGYEPM	40	35	36
		HQPNLPPPVQQPFHPQPVQPQPHQPLQPQPPLHPLQPLPPQPPLPPLFPLQPLPPMLPDLPLEAWPATDKTKREEVD	77	66	66
		LHHQLLPVLSQQNPSNHALQPH	22	16	18
	AMELX.all		139	117	120
	ENAM	MPLQMPRLPGFSSKSEEMMRYGQFNFMNSPHMAQLGPMY	39	31	31
		APETPMPNQTQPKKSPPKQPAQTQAEEEAQPPQAFPPFGNGLFPYHQPPWQVPHRLPPGY	125	100	100
		NKPNYKLPH	9	8	8
		NQQKEYLPY	9	8	8
	ENAM.all		182	147	147
	MMP20	SAVPLNFVRVDSGEADLM	18	14	15
		QKTLFFVXDEYYSYDERKXXMEKDYPKSTEEEFSXVNGQLDAAVELN	43	41	42
		KPTMPHAPPRNPSLPDL	17	12	13
		FDAVTMLGKELLFFR	14	13	13
		VDAAYEVADRG	11	10	10
		YDTEKEDVVSVLK	13	12	12
		TPADVNKAVE	14	7	7
	MMP20.all		130	109	112
16635	ALB	VKLVNEVNEF	10	9	9
		SYKSELAHR	7	6	6
		LPPLAADFAEDKEVCKXFQDAKDVFLG	26	19	19
		KQYEATLEKXXVADDPPA	14	9	9
		VFDELKPLVDEPVNLVKEN	19	14	12
		TLPDDEKKLKXXTALVELVK	18	12	13
		AVLEDFAAFLNK	12	8	8
	ALB.all		106	77	76
	AMBN	VPVFPQQPGTPGMASLSLETMRQLGSLQGLNMLSQYSRFGFGKSFNSLWLHGLLPPH	57	51	51
		LQPQQPGQKPFLQPTLV	13	11	11
		ANQLNAPGRLGLMSSEEMPGGRGGPMAY	28	22	24
		TQGPMPQNKQ	9	8	8
		DFTLEFDSPTA	11	10	10
	AMBN.all		118	102	104
	AMELX	LTPVKWYQSMLRPPYTSYGYEPMGXXLHHQLVPVLSQQNPSNHALQPHHHLPMVSAQQPVVPQQPMMPVPGHHSMVPTQHHQPNFPPPAQQPFQPQPVQPQPHQPLQPQPPVHPLHPLPPQPPLPPLFPLQPLPPMLPDLPLEAWPATDKTKREEV	154	128	131
		AMPLPPHPGHPGYLNFSYE	19	18	19
	AMELX.ALL		173	146	150
	AMTN	GAQGTLLSSEELPVARQLF	19	14	16
	AMTN.ALL		19	14	16
	ENAM	MPMQLPRMPGFSSKSEEMMRYGQFNFMHTAHMAQLGPMYGNGMQFPQLFPQYQMPMWPQPPPNTRRXXXXXXXXGQKQQSKTDPAPETQKPDQPQPEESPPKQHLKQPAATKHEEEARLPPAFPSFGNGLFPYHQPLWQVPHRLPPGYGRPPASNEEGGNPYFGYFGYHGFGGRPPYYSEEMFEQDFEKPKEEDPPKAESPATEPSSNXTVPETXXTQPNAANPRG	219	160	165
		KPPMGTNVPLGP	13	9	9
		EESSFKEGPTVRHYEGE	17	15	15
	ENAM.all		249	184	189
	MMP20	SAVPLSFVRVD	11	9	9
		GPRKTFPGKXXMPHAPPHNPSLPDL	23	17	19
		DYPKYTEEE	9	8	8
		FDAVTMLGKELLLF	14	14	13
	MMP20.all		57	48	49
16638	AMBN	VPAFPQQPGLPGMASLSLETMRQLGSLQGLNLLSQYSRF	39	33	33
		DFTLEFDSPVAXXXXPEKGEGGAQDSPVPEA	27	23	23
		MNGLLPPH	8	7	7
		EHETQQYEYSLPVHPPPLPSQPSLQPQQPGQKPF	34	32	32
		LNAPARLGLMSSEEMGGGR	19	16	17
		NKAQQPQLKHDA	12	8	8
	AMBN.all		139	119	120
	AMELX	PGYLNFSYEVLTPLKWYQSMLRHPYPSYGYEPMG	34	30	32
		PVVSQQTPQNHALQPH	16	11	11
	AMELX.all		50	41	43
	ENAM	MHMPRLPGFSSKSEEMMRYGHFNFMNFPHLAHL	33	28	28
		QLPQLFPQYQMPXXPQPPPNK	17	16	16
		QQPPWHLPHXL-PPGFGRPPGSNEEGGNPFFGYFGYHGFGGRPPYYSEEMFE-DFEKPKEEDPPKTETPATDPSVNS	76	62	61
	ENAM.all		126	106	105
	MMP20	LFFVGDEYYSYDERKXKMEKDYPKSTEEEFS	30	29	29
		KYDTEKEDVVSVLK	14	13	13
	MMP20.ALL		44	42	42
16639	AMBN	PAFPQQPGLPGMASLSLETMRQLGSLQGLNLLSQYSRFG	39	33	33
		MNGLLPPH	8	7	7
		EHETQQYEYSLPVHPPPLPSQPSLQPQQPGQKPFLQ	36	34	34
		DFTLEFDSPVAA	12	12	12
		ANQLNAPARLGLMSSEEMGG	20	17	18
	AMBN.all		115	103	104
	ENAM	MHMPRLPGFSSKSEEMMRYGHFNFMNFPHLAHLSPFYXXGLQLPQLFPQY	48	38	38
		QTPQAFPPFG	10	9	9
		QPPWHLPHXLPPGFGRPPGSNEEGGNPFF	29	22	22
		RPPYYSEEMFE-DFEKPKEEDPPKTETPATDPSVNS	36	29	29
	ENAM.all		123	98	98
	AMELX	PGYLNFSYEVLTPLKWYQSMLRHPYPSYGYEPM	33	29	31
		LLPVVSQQTPQNHALQPHXXLPMVPAQQPVVPQQPM	36	24	29
		LPLPAQQPFQPQXLQPQPHQP	20	17	17
	AMELX.all		89	70	77
16641	ENAM	PHKLPPGFGRPPG	8	7	7
		FNFMNFPH	8	7	7
		GLQLPQLFPQYQM	10	9	9
		RPPYYSEEMFE-DFEKPKEEDPPKTETPATDPSVN	35	28	28
		PQAFPP	6	6	6
	ENAM.all		67	57	57
	AMBN	VPAFPQQPGLPGMASLSLETMRQLGSLQGLNLLSQYSRF	39	33	33
		GANQLNAPARLGLMSSEE	18	17	18
		MNGLLPPH	8	7	7
		SLPVHPPPLPSQPSLQPQQPGQKPFLQ	27	25	25
	AMBN.all		92	82	83
	AMELX	MPLPPHPGHPGYLNFSYEVLTPLKWYQS	28	27	28
		PLPAQQPFQPQ	11	9	9
		PMVPAQQPVVPQQPMMPVPG	20	18	18
	AMELX.all		59	54	55
16857	COL1A2	GENGPVGPTGPVGAAGPSGPNGPPGPAGSRGDGGPPGATGFPGAAGRTGPPGPSGLSGPPGPPGPAGKEGLRGPRGDQGPVGRSGETGASGPPGFVGEKGPSGE	104	96	97
		AGTAGEAGKPGERGLPGEFGLPGPAGARGERGPPGESGAAGPTGPLGSRGPSGPPGPDGNKGEPGVVGAPGTAGPSGPSGLPGER	105	78	78
		GAPGALGAPGPAGANGDRGEAGPAGPAGPAGPRGSPGERGEVGPAGPN	48	45	45
		QTGPAGARGPPGPPGK	16	15	15
		GEPGAPGENGTPGQTGARGLPGERGRVGAPGPAGARGSDGSVGPVGPAGPLG	52	51	52
		PGPAGPAGPRGEVGLPGLSGPVGPPGN	26	26	26
		GLPGADGRAGVMGPAGSRGATGPAGVRGPNGDSGRPGEPGLMGPRGFPGSPGNLGPAGKEGPVGLPGLDGR	71	65	67
		GEPGNLGFPGPKG	13	12	13
		GEKGHAGLAGAR	12	11	11
		GETGLRGDLG	10	7	8
		QGLLGAPGFLGLPGSRGERGLPGVAGSVGEPGPLGLAGPPGARGPPGNVGNPGVNGAPGE	60	55	56
		GERGYPGNAGPVGAAGAPGPQGPVGPVGKHGNRGEPGPAGAVGPAGAVGPRG	52	46	46
		GPAGPSGPAGKDGRLGQPGAVGPAGLR	27	23	24
		GPPGPPGPPGPPGPSGG	17	16	16
	COL1A2.all		613	546	554
	COL3A1	GPPGPPGSNGAPGSPGLSGPKGDSGPPGERGAPGPQGPPGAPGPLGLAGLTGARGLAGPPGMPGARGSPGPQGLKGENGKPGPSG	85	69	70
		GPAGPRGVAGEPGRDGLPGGPGLRGLPGSPGGPGSDGKPGPPG	43	25	25
		GENGVPGENGAPGPMGPRGAPGERGRPGLPGAAGARGN	38	37	37
		GSDGQPGPPGPPGTAGFPGSPGAKGEVGPAGSPGSSGAPGQRGEPGPQGHAGAPGPPGPPGXXGSPGGKGEMGPAGLPGAPGLLGARGPPGPPGTNGVPGQRGAAG	104	95	96
		GDSGAPGERGPPG-AG--------GPPGP	29	19	19
		GPRGPTGPLGPPGPA	15	14	15
		GGPGERGEQGPP---GPAGFPGAPGQ------NGEPGAKGERGAPGEKGEGGPPGAAGPAGGSGPAGPPGPQGVKGERGSPGGPGAAG	88	49	49
		PGSDGLPGRDGAPGAKXXXXXXGSPGAPGAPGHPGPPGPVGPAGKSGDRGETGPAGPSGAPGPAGS	59	35	35
		PGAPGSPGPAGHQGAVGSPGPAGPRGPVGPSGPPGKDGASGHPGPL	46	42	43
	COL3A1.ALL		507	385	389

### Sheet: Sheet2
Table 1. Identities between human as the outgroup and ancient or present day speceis
Sample	Protein	Length	Identities to Homo sapiens
			Ancient	Present	Difference
16857	COL1A2	613	546	554	-8
16639	AMELX	89	70	77	-7
16635	ENAM	249	184	189	-5
16635	AMELX	173	146	150	-4
16857	COL3A1	507	385	389	-4
16632	AMELX	139	117	120	-3
16632	MMP20	130	109	112	-3
16635	AMBN	118	102	104	-2
16635	AMTN	19	14	16	-2
16638	AMELX	50	41	43	-2
16635	MMP20	57	48	49	-1
16638	AMBN	139	119	120	-1
16639	AMBN	115	103	104	-1
16641	AMBN	92	82	83	-1
16641	AMELX	59	54	55	-1
16632	ALB	27	20	20	0
16632	ENAM	182	147	147	0
16638	MMP20	44	42	42	0
16639	ENAM	123	98	98	0
16641	ENAM	67	57	57	0
16635	ALB	106	77	76	1
16638	ENAM	126	106	105	1
