## Supplemental Table S2 for "Testing the basic tenet of the molecular clock and neutral theory by using ancient proteomes"

### Sheet: Sheet1
Supplementary Table S2. Identities to pig as the outgroup
Sample	Protein	Peptide sequences	Length	Identities to pig
				Ancient	Present
16632	ALB	DDHPNLPKLKPEPD	13	8	8
		VFDQFTPLVEEPK	13	10	10
	ALB.all		26	18	18
	AMELX	YLNFSYE--------------VLTPLKWYQSLLRQPYTSYGYEPM	45	26	28	I to L
		HQPNLPPPVQQPFHPQPVQPQPHQPLQPQPPLHPLQPLPPQPPLPPLFPLQPLPPMLPDLPLEAWPATD	69	55	55
		LHHQLLPVLSQQNPSNHALQPH	22	16	18	I to L
	AMELX.all		136	97	101	ni
	ENAM	MPLQMPRLPGFSSKSEEMMRYGQFNFMNSPHMAQLGPMY	39	32	32
		APETPMPNQTQPKKSPPKQPAQ------TQAEEEAQPPQAFPPFGNGLFPYHQPPWQVPHRLPPGYGRPLGSNEEGGNPYFGYFGYHGFGGRPPYYSEEMFE-DFEKPKEEDPPKAESPA TEPSSN	126	96	96
		NKPNYKLPH	9	7	7	I to L
		NQQKEYLPY	9	8	8
	ENAM.all		183	143	143
	MMP20	SAVPLNFVRVDSGEADLM	18	14	15	I to L	1
		QKTLFFVXDEYYSYDERKXXMEKDYPKSTEEEFSXVNGQLDAAVELN	43	40	41	I to L	1
		KPTMPHAPPRNPSIPD	16	13	12	I to L	1
		FDAVTMLGKELLFFR	15	15	15
		VDAAYEVADRG	11	11	11
		YDTEKEDVVSVLK	13	13	13
		TPADVNKAVE	10	7	7
	MMP20.all		126	113	114	ni
16635	ALB	VKLVNEVNEF	10	8	8
		YKSELAHR	8	7	8	I to L	1
		LP----PLAADFAEDKEVCKXFQDAKDVFLG	30	19	19
		YEATLEKXXVADDPPA	14	10	10
		VFDELKPLVDEPVNLVKEN	19	13	11	ok
		TLPDDEKKLKXXTALVELVK	18	14	15	I to L	1
		VLEDFAAFLNK	11	7	6	I to L	1
	ALB.all		110	78	77
	AMBN	VPVFPQQPGTPGMASLSLETMRQLGSLQGLNMLSQYSRFGFGKSFNSLWLHGLLPPH	57	53	53
		LQPQQPGQKPFLQPTLV	17	16	16
		ANQLNAPGRLGLMSSEEMPGGRGGPMAY	28	22	24	I to L	1
		QGPMPQNK	8	6	6
		DFTLEFDSPTA	11	10	10
	AMBN.all		121	107	109	108	good
	AMELX	LTPVKWYQSMLRPPYTSYGYEPMGXXLHHQLVPVLSQQNPSNHALQPHHHLPMVSAQQPVVPQQPMMPVPGHHSMVPTQHHQPNFPPPAQQPFQPQPVQPQPHQPLQPQPPVHPLHPLPPQPPLPPLFPLQPLPPMLPDLPLEAWPATDKTKREEV	154	123	126	ni
		MPLPPHPGHPGYLNFSYE	18	17	18	ni
	AMELX.ALL		172	140	144	ni
	AMTN	GAQGTLLSSEEL--------PVARQ	25	13	14	ni
	AMTN.ALL		25	13	14	ni
	ENAM	MPMQLPRMPGFSSKSEEMMRYGQFNFMHTAHMAQLGPMYGNGMQFPQLFPQYQMPMWPQPPPNTRRXXXXXXXXGQKQQSKTDPAPETQKPDQPQPEESPPKQHLKQPAATKHEEEARLPPAFPSFGNGLFPYHQPLWQVPHRLPPGYGRPPASNEEGGNPYFGYFGYHGFGGRPPYYSEEMFEQDFEKPKEEDPPKAESPATEPSSNXTVPETXXTQPNAANPRG	218	172	171	good
		KPPMGTNV-PLGP	13	9	9
		EESSFKEGPTVRHYEGE	17	15	15
	ENAM.all		248	196	195
	MMP20	SAVPLSFVRVD	11	10	10
		GPRKTFPGKXXMPHAPPHNPSLPD	24	19	16	17	good
		DYPKYTEEE	9	8	8
		FDAVTMLGKELLLFR	15	14	15	good
	MMP20.all		44	37	34
16638	AMBN	VPAFPQQPGLPGMASLSLETMRQLGSLQGLNLLSQYSRF	39	35	35
		DFTLEFDSPVAXXXXPEKGEGGAQDSPVPEA	27	23	23
		MNGLLPPH	8	7	7
		EHETQQYEYSLPVHPPPLPSQPSLQPQQPGQKPF	34	34	34
		LNAPARLGLMSSEEMGGGR	19	15	16	ni
		NKAQQPQLKHDA	12	10	11	ni
	AMBN.all		139	124	126	ni
	AMELX	PGYLNFSYEVLTPLKWYQSMLRHPYPSYGYEPM	33	29	29
		PVVSQQTPQNHALQPH	16	15	15
	AMELX.all		49	44	44
	ENAM	MHMPRLPGFSSKSEEMMRYGHFNFMNFPHLAHL	33	29	29
		QLPQLFPQYQMPXXPQPPPNK	19	18	18
		QQPPWHLPHXLPPGFGRPPGSNEEGGNPFFGYFGYHGFGGRPPYYSEEMFEDPPKTETPATDPSVNS	75	64	66	good	65	not counting Isoleu
	ENAM.all		127	111	113	112
	MMP20	LFFVGDEYYSYDERKXKMEKDYPKSTEEEFS	30	28	28
		KYDTEKEDVVSVLK	14	14	14
	MMP20.all		44	42	42
16639	AMBN	PAFPQQPGLPGMASLSLETMRQLGSLQGLNLLSQYSRFG	39	35	35
		MNGLLPPH	8	7	7
		EHETQQYEYSLPVHPPPLPSQPSLQPQQPGQKPFLQPTVV	40	40	40
		DFTLEFDSPVA	11	10	10
		ANQLNAPARLGLMSSEEMGG	20	16	17	ni
	AMBN.all		118	108	109	ni
	ENAM	MHMPRLPGFSSKSEEMMRYGHFNFMNFPHLAHLSPFYXXGLQLPQLFPQY	48	39	39
		QTPQAFPPFG	10	10	10
		QPPWHIPHKIPPGFGRPPGSNEEGGNPFF	28	22	23	ni
		RPPYYSEEMFE-DFEKPKEEDPPKTETPATDPSVNS	36	32	32
	ENAM.all		122	103	104	ni
	AMELX	YLNFSYEVLTPLKWYQSMLRHPYPSYGYEPM	31	27	29	ni
		LLPVVSQQTPQNHALQPHXXLPMVPAQQPVVPQQPM	36	28	31	ni
		LPLPAQQPFQPQXLQPQPHQP	20	19	19
	AMELX.all		87	74	79	ni
16641	ENAM	PHKLPPGFGRPP	12	9	10	ni
		FNFMNFPH	8	7	7
		GLQLPQLFPQYQM	13	11	11
		RPPYYSEEMFE-DFEKPKEEDPPKTETPATDPSVN	35	32	32
		TPQAFPP	7	7	7
	ENAM.all		75	66	67	ni
	AMBN	VPAFPQQPGLPGMASLSLETMRQLGSLQGLNLLSQYSRF	39	35	35
		GANQLNAPARLGLMSSEEM	19	16	17	ni
		MNGLLPPH	8	7	7
		SLPVHPPPLPSQPSLQPQQPGQKPFLQPTVVTS	33	33	33
	AMBN.all		99	91	92	ni
	AMELX	MPLPPHPGHPGYLNFSYEVLTPLKWYQ	27	26	27	ni
		PLPAQQPFQPQ	11	11	11
		PMVPAQQPVVPQQPMMPVPG	20	17	17
	AMELX.all		58	54	55	ni
16857	COL1A2	GENGPVGPTGPVGAAGPSGPNGPPGPAGSRGDGGPPGATGFPGAAGRTGPPGPSGLSGPPGPPGPAGKEGLRGPRGDQGPVGRSGETGASGPPGFVGEKGPSGE	104	99	100	ni
		GEQGPAGPPGFQGLPGPAGTAGEAGKPGERGLPGEFGLPGPAGARGERGPPGESGAAGPTGPLGSRGPSGPPGPDGNKGEPGVVGAPGTAGPSGPSGLPGER	102	96	98	ni
		GAPGALGAPGPAGANGDRGEAGPAGPAGPAGPRGSPGERGEVGPAGPNGFAGPAGAAGQ	59	58	58
		QTGPAGARGPPGPPGK	16	16	16
		GEPGAPGENGTPGQTGARGLPGERGRVGAPGPAGARGSDGSVGPVGPAGPLG	52	49	50	ni
		PGPAGPAGPRGEVGLPGLSGPVGPPGN	27	26	26
		GLPGADGRAGVMGPAGSRGATGPAGVRGPNGDSGRPGEPGLMGPRGFPGSPGNLGPAGKEGPVGLPGLDGR	71	66	67	ni
		GEPGNLGFPGPKG	13	12	13	ni
		GEKGHAGLAGAR	12	12	12
		GETGLRGDLGS	11	10	10
		LLGAPGFLGLPGSRGERGLPGVAGSVGEPGPLGLAGPPGARGPPGNVGNPGVNGAPGE	58	55	56	ni
		GERGYPGNAGPVGAAGAPGPQGPVGPVGKHGNRGEPGPAGAVGPAGAVGPRG	52	47	47
		GPAGPSGPAGKDGRLGQPGAVGPAGLR	27	25	26	ni
		GPPGPPGPPGPPGPSGG	17	17	17
	COL1A2.all		621	588	596	ni
	COL3A1	LSGPKGDSGPPGERGAPGPQGPPGAPGPLGLAGLTGARGLAGPPGMPGARGSPGPQGLKGENGKPGPSGQN	71	60	61	ni
		VAGEPGRDGLPGGPGLRGLPGSPGGPGSDGKPGPPG	36	34	34
		GENGVPGENGAPGPMGPRGAPGERGRPGLPGAAGARGN	38	37	37
		GDSGAPGERGPPGAGGPPGPR	21	19	19
		GPRGPTGPLGPPGPA	15	14	14
		GGPGERGEQGPP---GPAGFPGAPGQ------NGEPGAKGERGAPGEKGEGGPPGAAGPAGGSGPAGPPGPQGVKGERGSPGGPGAAG	88	48	48
		PGSDGLPGRDGAPGAKXXXXXXGSPGAPGAPGHPGPPGPVGPAGKSGDRGET	46	44	44
		PGAPGSPGPAGHQGAVGSPGPAGPRGPVGPSGPPGKDGASGHPGPLGPPGPR	52	51	52	ni
	COL3A1.ALL		367	307	309	ni

### Sheet: Sheet2
Table 2. Identity between Sus scrofa as the outgroup and ancient and present day species
Sample	Protein	Length	Identities to Sus scorfa		Difference
			Ancient	Present
16857	COL1A2	621	588	596	-8
16639	AMELX	87	74	79	-5
16632	AMELX	136	97	101	-4
16635	AMELX	172	140	144	-4
16635	AMBN	121	107	109	-2
16638	AMBN	139	124	126	-2
16638	ENAM	127	111	113	-2
16857	COL3A1	367	307	309	-2
16632	MMP20	126	113	114	-1
16635	AMTN	25	13	14	-1
16639	AMBN	118	108	109	-1
16639	ENAM	122	103	104	-1
16641	ENAM	75	66	67	-1
16641	AMBN	99	91	92	-1
16641	AMELX	58	54	55	-1
16632	ALB	26	18	18	0
16632	ENAM	183	143	143	0
16638	AMELX	49	44	44	0
16638	MMP20	44	42	42	0
16635	ALB	110	78	77	1
16635	ENAM	248	196	195	1
16635	MMP20	44	37	34	3
